# Time-lapse tryptic digestion: a proteomic approach to improve sequence coverage of extracellular matrix proteins

**DOI:** 10.1101/2025.03.26.645502

**Authors:** Fred Lee, Xinhao Shao, James M Considine, Yu (Tom) Gao, Alexandra Naba

## Abstract

The extracellular matrix (ECM) is a complex and dynamic meshwork of proteins providing structural support to cells. It also provides biochemical signals governing cellular processes, including proliferation, adhesion, and migration. Alterations of ECM structure and/or composition have been linked to many pathological processes, including cancer and fibrosis. Over the past decade, mass-spectrometry-based proteomics has become the state-of-the-art method to profile the protein composition of ECMs. However, existing methods do not fully capture the broad dynamic range of protein abundances in the ECM. They also do not permit to achieve the high coverage needed to gain finer biochemical on ECM proteoforms (*e.g.*, isoforms, post-translational modifications) and topographical information critical to better understand ECM protein functions. Here, we present the development of a time-lapsed proteomic pipeline using limited tryptic proteolysis and sequential release of peptides over time. This experimental pipeline was combined with data-independent acquisition mass spectrometry and the assembly of a custom matrisome spectral library to enhance peptide-to-spectrum matching. This pipeline shows superior protein identification, peptide-to-spectrum matching, and significantly increased sequence coverage against standard ECM proteomic pipelines. Exploiting the spatio-temporal resolution of this method, we further demonstrate how time-resolved 3-dimensional peptide mapping can identify protein regions differentially susceptible to trypsin, which may aid in identifying protein-protein interaction sites.
