## Supplementary Table S1 for "Time-lapse tryptic digestion: a proteomic approach to improve sequence coverage of extracellular matrix proteins"

### Sheet: S1. Datasets for custom library
Library	Raw files used	Project file	Acquisition type
DDA+MatrisomeDB+Prosit	20130308_EXQ3_HeSc_SA_lungfibrosis_ECM_1_1.mzML	PXD001765	DDA
DDA+MatrisomeDB+Prosit	20130308_EXQ3_HeSc_SA_lungfibrosis_ECM_1_1_130309173827.mzML	PXD001765	DDA
DDA+MatrisomeDB+Prosit	20130308_EXQ3_HeSc_SA_lungfibrosis_ECM_1_2_130309222958.mzML	PXD001765	DDA
DDA+MatrisomeDB+Prosit	20130308_EXQ3_HeSc_SA_lungfibrosis_ECM_1_3_130310031920.mzML	PXD001765	DDA
DDA+MatrisomeDB+Prosit	20130308_EXQ3_HeSc_SA_lungfibrosis_ECM_1_4_130310080853.mzML	PXD001765	DDA
DDA+MatrisomeDB+Prosit	20130308_EXQ3_HeSc_SA_lungfibrosis_ECM_2_1.mzML	PXD001765	DDA
DDA+MatrisomeDB+Prosit	20130308_EXQ3_HeSc_SA_lungfibrosis_ECM_2_2.mzML	PXD001765	DDA
DDA+MatrisomeDB+Prosit	20130308_EXQ3_HeSc_SA_lungfibrosis_ECM_2_3.mzML	PXD001765	DDA
DDA+MatrisomeDB+Prosit	20130308_EXQ3_HeSc_SA_lungfibrosis_ECM_2_4.mzML	PXD001765	DDA
